# Genetic ancestry in Puerto Rican Afro-descendants illustrates diverse histories of African diasporic populations

**DOI:** 10.1101/2024.09.02.610898

**Authors:** Maria A. Nieves-Colón, Emma C. Ulrich, Lijuan Chen, Gabriel A. Torres Colón, Maricruz Rivera Clemente, La Corporación Piñones Se Integra (COPI), Jada Benn Torres

**Affiliations:** Department of Anthropology, University of Minnesota Twin Cities, Minneapolis, MN 55455; Department of Anthropology, Genetic Anthropology and Biocultural Studies Laboratory, Vanderbilt University, Nashville, TN 37235; La Corporación Piñones Se Integra (COPI) Loíza, Puerto Rico; Vanderbilt Genetics Institute, Vanderbilt University Nashville, TN 37235

**Author notes:** These authors contributed equally (Maria A. Nieves-Colón, Emma C. Ulrich).

**Keywords:** genomics, African ancestry, Puerto Rico, African diaspora

## Abstract

**Objectives:** Genetic studies of contemporary Puerto Ricans reflect a demographic history characterized by admixture between Indigenous American, African, and European peoples. While previous studies provide genetic perspectives on the general Puerto Rican population, less is known about the island’s sub-populations, specifically Afro-Puerto Ricans.

**Materials and Methods:** In this study, the genetic ancestry of Afro-Puerto Ricans is characterized and compared to other Caribbean populations. Thirty DNA samples collected among self-identified Puerto Ricans of African descent in Loíza (n=2), Piñones (n=13), San Juan (n=2), Mayagüez (n=9), and Ponce (n=4), were genotyped at 750,000 loci on the National Geographic Genochip. We then applied unsupervised clustering and dimensionality-reduction methods to detect continental and subcontinental African and European genetic ancestry patterns.

**Results:** Admixture analyses reveal that on average, the largest genetic ancestry component for Afro-Puerto Ricans is African in origin, followed by European and Indigenous American genetic ancestry components. African biogeographic origins of Afro-Puerto Ricans align most closely with contemporary peoples of Lower Guinea and the Bight of Biafra, while the European genetic ancestry component is most similar to contemporary Iberian, Italian, and Basque populations. These findings contrast with the biogeographic origins of comparative Barbadian and Puerto Rican populations.

**Discussion:** Our results suggest that while there are similarities in general patterns of genetic ancestry among African descendants in the Caribbean, there is previously unrecognized regional heterogeneity, including among Puerto Rican sub-populations. These results are also consistent with available historical sources, while providing depth absent from the documentary record, particularly with regard to African ancestry.
