## Supplementary material for "Genetic ancestry in Puerto Rican Afro-descendants illustrates diverse histories of African diasporic populations": Table S1

### Sheet: S1_Admixture_results
Supporting Table S1: Average continental ancestry proportions and mean standard errors for ADMIXTURE (K=3) analyses performed on autosomal and X chromosome data.
Ancestry Proportions
	X Chromosome Means			Autosomal Means
Population	African Ancestry	European Ancestry	American Ancestry	African Ancestry	European Ancestry	American Ancestry
ACB	0.8894	0.0769	0.0336	0.8845	0.1092	0.0062
AfroPR	0.6538	0.2342	0.112	0.5754	0.3585	0.0661
PUR	0.1625	0.6448	0.1927	0.1503	0.7235	0.1262
Standard Deviation
	X Chromosome Means			Autosomal Means
Population	African Ancestry	European Ancestry	American Ancestry	African Ancestry	European Ancestry	American Ancestry
ACB	0.0778	0.086	0.0308	0.0773	0.0748	0.0102
AfroPR	0.254	0.2318	0.0647	0.1799	0.1604	0.0234
PUR	0.1614	0.1718	0.1128	0.0982	0.1027	0.0354
Standard Error
	X Chromosome Means			Autosomal Means
Population	African Ancestry	European Ancestry	American Ancestry	African Ancestry	European Ancestry	American Ancestry
ACB	0.0496	0.0443	0.0319	0.013	0.0132	0.0048
AfroPR	0.0618	0.0566	0.0503	0.0159	0.0165	0.0104
PUR	0.0548	0.0722	0.0604	0.0126	0.0162	0.013

### Sheet: S2_Wilcoxon_results
Supporting Table S2: Paired WIlcoxon rank-sum test measuring continental ancestry proportions of autosomal vs. X chromosome data.
	African Ancestry (X vs. Autosomes)			European Ancestry (X vs. Autosomes)			American Ancestry (X vs. Autosomes)
Population	V-statistic	p-value	Significance level	V-statistic	p-value	Significance level	V-statistic	p-value	Significance level
All Populations	3633	0.2379	NS	1453	4.15e-07	***	5025	4.08e-09	***
AfroPR	81	0.07849	NS	9	0.004028	**	90	0.0166	*
ACB	681	0.6781	NS	254	0.000218	***	1011	0.0003174	***
PUR	650	0.7152	NS	369	0.01471	*	957	5.5e-06	***
Significance values
	p-value
NS	p > 0.05
*	0.01< p ≤0.05
**	0.001 < p ≤ 0.01
***	p ≤ 0.001

### Sheet: S3_All_populations
Supporting Table S3: Population information for all panels and populations included in this publication.
Population	Population name as published	Panel/Publication	# individuals (Post-QC)	Country/area of origin	Region (Figure label/s)	Analyses
AfroPR	AfroPR	This publication	30	Puerto Rico	Caribbean	SmartPCA, ADMIXTURE, European MDS, African MDS
PUR	Puerto Rican in Puerto Rico	1000 Genomes Project Phase 3	104	Puerto Rico	Caribbean	SmartPCA, ADMIXTURE, European MDS, African MDS
ACB	African Caribbean in Barbados	1000 Genomes Project Phase 3	96	Barbados	Caribbean	SmartPCA, ADMIXTURE, European MDS, African MDS
CEU	Utah residents (CEPH) with Northern and Western European ancestry	1000 Genomes Project Phase 3	93	United States	Europe, EUR, Western Europe	SmartPCA, ADMIXTURE, European MDS, African MDS
ESN	Esan in Nigeria	1000 Genomes Project Phase 3	99	Nigeria	Nigeria & Bight of Biafra	African MDS
GBR	British in England and Scotland	1000 Genomes Project Phase 3	88	United Kingdom	Western Europe	European MDS
GWD	Gambian in Western Division, The Gambia - Mandinka	1000 Genomes Project Phase 3	113	The Gambia	Upper Guinea	African MDS
IBS	Iberian populations in Spain	1000 Genomes Project Phase 3	107	Spain	Iberian	European MDS
MSL	Mende in Sierra Leone	1000 Genomes Project Phase 3	85	Sierra Leone	Upper Guinea	African MDS
PEL	Peruvian in Lima, Peru	1000 Genomes Project Phase 3	83	Peru		European MDS, African MDS
TSI	Toscani in Italy	1000 Genomes Project Phase 3	106	Italy	Italian	European MDS
YRI	Yoruba in Ibadan, Nigeria	1000 Genomes Project Phase 3	101	Nigeria	Africa, AFR, Nigeria & Bight of Biafra	SmartPCA, ADMIXTURE, European MDS, African MDS
Basque	Basque in France	Human Genome Diversity Project	24	France	Basque	European MDS
French	French in France	Human Genome Diversity Project	28	France	Western Europe	European MDS
Italian	Bergamo Italian in Bergamo, Italy	Human Genome Diversity Project	12	Italy	Italian	European MDS
Orcadian	Orcadian in Orkney	Human Genome Diversity Project	15	United Kingdom	Western Europe	European MDS
Russian	Russian in Russia	Human Genome Diversity Project	25	Russia	Central-Eastern Europe	European MDS
Sardinian	Sardinian in Italy	Human Genome Diversity Project	28	Italy	Sardinian	European MDS
Tuscan	Tuscan in Italy	Human Genome Diversity Project	8	Italy	Italian	European MDS
Puno	Andean individuals primarily of Quechuan/Aymaran ancestry from Puno, Peru	Population Architecture Using Genomics and Epidemiology	100	Peru	Americas, AMR	SmartPCA, ADMIXTURE
Ashkenazi Jews	Ashkenazi	Behar et al., 2010 (Jewish Diaspora)	21	Austria, Belarus, France, Germany, Latvia, Lithuania, Netherlands, Poland, Romania, Russia	Jewish Diaspora	European MDS
Hungarians	Hungary	Behar et al., 2010 (Jewish Diaspora)	19	Hungary	Central-Eastern Europe	European MDS
Romanians	Romania	Behar et al., 2010 (Jewish Diaspora)	16	Romania	Central-Eastern Europe	European MDS
Sephardic Jews	Sephardi	Behar et al., 2010 (Jewish Diaspora)	19	Bulgaria, Portugal, Turkey	Jewish Diaspora	European MDS
Spaniards	Spain (Andalusian), Span (Catalan) [Combined]	Behar et al., 2010 (Jewish Diaspora)	12	Spain	Iberian	European MDS
Andalusian (Granada)	AndalusiaGranada	Hernández et al., 2020 (Western Mediterranean)	34	Spain	Iberian	European MDS
Andalusian (Huelva)	AndalusiaHuelva	Hernández et al., 2020 (Western Mediterranean)	34	Spain	Iberian	European MDS
Portugal	SouthPortugal	Hernández et al., 2020 (Western Mediterranean)	36	Portugal	Iberian	European MDS
Fula	Fula	African Genome Variation Project	74	The Gambia	Upper Guinea	African MDS
Ga-Adangbe	Ga-Adangbe	African Genome Variation Project	100	Ghana	Lower Guinea	African MDS
Igbo	Igbo	African Genome Variation Project	99	Nigeria	Nigeria & Bight of Biafra	African MDS	518
Jola	Jola	African Genome Variation Project	79	The Gambia	Upper Guinea	African MDS
Mandinka	Mandinka	African Genome Variation Project	88	The Gambia	Upper Guinea	African MDS
Wolof	Wolof	African Genome Variation Project	78	The Gambia	Upper Guinea	African MDS
Ahizi	Ahizi	Patin et al., 2017 (Bantu-speaking populations)	20	Ivory Coast	Lower Guinea	African MDS
Akele	Akele	Patin et al., 2017 (Bantu-speaking populations)	40	Gabon	West-Central Africa	African MDS
BabongoE	Bongo (East)	Patin et al., 2017 (Bantu-speaking populations)	33	Gabon	West-Central Africa	African MDS
Badwee	Badwee	Patin et al., 2017 (Bantu-speaking populations)	39	Cameroon	West-Central Africa	African MDS
Baka	Baka	Patin et al., 2017 (Bantu-speaking populations)	117	Cameroon & Gabon	West-Central Africa	African MDS
Bakota	Bakota	Patin et al., 2017 (Bantu-speaking populations)	50	Gabon	West-Central Africa	African MDS
Bakoya	Bakoya	Patin et al., 2017 (Bantu-speaking populations)	25	Gabon	West-Central Africa	African MDS
Bapunu	Bapunu	Patin et al., 2017 (Bantu-speaking populations)	49	Gabon	West-Central Africa	African MDS
Bariba	Bariba	Patin et al., 2017 (Bantu-speaking populations)	20	Benin	Lower Guinea	African MDS
Bateke	Bateke	Patin et al., 2017 (Bantu-speaking populations)	44	Gabon	West-Central Africa	African MDS
Bekwil	Bekwil	Patin et al., 2017 (Bantu-speaking populations)	5	Gabon	West-Central Africa	African MDS
Benga	Benga	Patin et al., 2017 (Bantu-speaking populations)	46	Gabon	West-Central Africa	African MDS
Bezan	Bezan	Patin et al., 2017 (Bantu-speaking populations)	26	Cameroon	West-Central Africa	African MDS
Duma	Duma	Patin et al., 2017 (Bantu-speaking populations)	43	Gabon	West-Central Africa	African MDS
Eshira	Eshira	Patin et al., 2017 (Bantu-speaking populations)	41	Gabon	West-Central Africa	African MDS
Eviya	Eviya	Patin et al., 2017 (Bantu-speaking populations)	31	Gabon	West-Central Africa	African MDS
Fang	Fang	Patin et al., 2017 (Bantu-speaking populations)	68	Gabon	West-Central Africa	African MDS
Fon	Fon	Patin et al., 2017 (Bantu-speaking populations)	12	Benin	Lower Guinea	African MDS
Galoa	Galoa	Patin et al., 2017 (Bantu-speaking populations)	49	Gabon	West-Central Africa	African MDS
Kimbundu	Kimbundu	Patin et al., 2017 (Bantu-speaking populations)	17	Angola	Angola	African MDS
Kongo	Kongo	Patin et al., 2017 (Bantu-speaking populations)	10	Angola	Angola	African MDS
Makina	Makina	Patin et al., 2017 (Bantu-speaking populations)	41	Gabon	West-Central Africa	African MDS
Ndumu	Ndumu	Patin et al., 2017 (Bantu-speaking populations)	37	Gabon	West-Central Africa	African MDS
Nzebi	Nzebi	Patin et al., 2017 (Bantu-speaking populations)	62	Gabon	West-Central Africa	African MDS
Obamba	Obamba	Patin et al., 2017 (Bantu-speaking populations)	46	Gabon	West-Central Africa	African MDS
Okande	Okande	Patin et al., 2017 (Bantu-speaking populations)	8	Gabon	West-Central Africa	African MDS
Orungu	Orungu	Patin et al., 2017 (Bantu-speaking populations)	20	Gabon	West-Central Africa	African MDS
Ovimbundu	Ovimbundu	Patin et al., 2017 (Bantu-speaking populations)	12	Angola	Angola	African MDS
Shake	Shake	Patin et al., 2017 (Bantu-speaking populations)	49	Gabon	West-Central Africa	African MDS
Tsogo	Tsogo	Patin et al., 2017 (Bantu-speaking populations)	61	Gabon	West-Central Africa	African MDS
Umbundo	Population information not provided in publication	Patin et al., 2017 (Bantu-speaking populations)	5	Angola	Angola	African MDS
Yacouba	Yacouba	Patin et al., 2017 (Bantu-speaking populations)	17	Ivory Coast	Lower Guinea	African MDS
Yaounde	Population information not provided in publication	Patin et al., 2017 (Bantu-speaking populations)	39	Cameroon	West-Central Africa	African MDS
Yoruba Benin	Yoruba	Patin et al., 2017 (Bantu-speaking populations)	20	Benin	Lower Guinea	African MDS

### Sheet: S4_Avg_posteriorprob_RFMix
Supporting Table S4: Average highest posterior probabilities from RFMix estimation on autosomes.
Dataset	No. individuals	No. SNPs	European Ancestry	African Ancestry	Indigenous American Ancestry	Overall
Subcontinental European panel	1139	205312	0.990618	0.993299	0.977535	0.987151
Subcontinental African panel	2524	164851	0.955698	0.985304	0.697106	0.879369

### Sheet: S5_MDSAncestry_Cutoffs
Supporting Table S5: Number of haplotypes included for each MDS ancestry cutoff threshold.
	AfroPR	ACB (1KGP)	PUR (1KGP)
Total # haplotypes	60	192	208
African MDS: 10%	60	192	108
African MDS: 15%	58	192	54
African MDS: 20%	58	192	22
African MDS: 25%	58	192	8
European MDS: 10%	60	76	208
European MDS: 15%	48	30	208
European MDS: 20%	40	12	208
European MDS: 25%	38	6	208
